# Genome-wide Association Study Reveals that *PvGUX1_1* is Associated with Pod Stringlessness in Snap Bean (*Phaseolus vulgaris* L.)

**DOI:** 10.1101/2022.02.23.481584

**Authors:** Zhiyuan Liu, Shuo Gao, Helong Zhang, Zhaosheng Xu, Wei Qian

**Author notes:** These authors contributed equally to this work (Zhiyuan Liu, Shuo Gao). **Correspondence:** Wei Qian.

## Abstract

The suture strings is a particularly important pod trait that determines the quality and texture of snap bean (*Phaseolus vulgaris* L.). The *St* locus on chromosome 2 has been described as a major locus associated with suture strings. However, the gene and genetic basis underlying this locus remain unknown. Here, we investigated the suture strings of 138 snap bean accessions across two years. A total of 3.66 million single-nucleotide polymorphisms (SNPs) were obtained by deep resequencing. Based on these SNPs, we identified a strong association signal on Chr02 and a promising candidate gene, *PvGUX1_1*. Further analysis revealed that the 2-bp deletion in exon of *PvGUX1_1* was significantly associated with stringlessness. Comparative mapping indicated that *PvGUX1_1* was a domesticated locus and diverged from *PvGUX1_2* during an early stage. Our study provides important insights into the genetic mechanism of suture string formation and useful information for snap bean improvement.
